# Enteric nervous system degeneration in human and murine CLN3 disease, is ameliorated by gene therapy in mice

**DOI:** 10.1101/2025.01.29.635518

**Authors:** Ewa A. Ziółkowska, Letitia L. Williams, Matthew J. Jansen, Sophie H Wang, Elizabeth M. Eultgen, Jaiprakash Sharma, Marco Sardiello, Rebecca P. Bradley, Ineka T. Whiteman, Mark S. Sands, Robert O. Heuckeroth, Jonathan D. Cooper

## Abstract

**Background and aims:** Severe gastrointestinal (GI) symptoms occur in people with CLN3 disease, a neurodegenerative disorder. If left untreated these GI symptoms compromise life quality and may contribute to death. We hypothesized GI symptoms in CLN3 disease are at least partially due to neurodegeneration in the enteric nervous system (ENS), the master regulator of bowel function.

**Methods:** We examined the integrity of the ENS in human CLN3 autopsy small bowel and colon, and in CLN3 deficient (*Cln3^Δex^*^7^*^/^*^8^) mice. We performed detailed immunohistological analyses of enteric neurons and glia and assessed bowel transit times at multiple disease stages. We then tested the therapeutic potential of neonatal intravenous gene therapy (AAV9-hCLN3) to prevent bowel phenotypes in *Cln3^Δex^*^7^*^/^*^8^ mice.

**Results:** Human CLN3 bowel displayed a profound loss of enteric neurons and their neurites, with pathological effects upon enteric glia. *Cln3^Δex^*^7^*^/^*^8^ mice had normal appearing ENS at 1 month of age, but then experienced progressive loss of both enteric neurons and glia accompanied by marked bowel distention, resembling the human CLN3 phenotype. Degenerative changes in *Cln3^Δex^*^7^*^/^*^8^ mouse enteric neurons and glia were largely prevented by systemic neonatal delivery of AAV9-hCLN3 gene therapy, preventing bowel distention at disease endstage.

**Conclusions:** Our findings demonstrate that CLN3 deficiency profoundly damages enteric neurons and glia in both murine and human CLN3 disease, contributing to GI dysfunction. This study provides preclinical evidence that systemic gene therapy may effectively treat multiple aspects of bowel pathology, expanding the therapeutic landscape beyond the CNS.

What you need to know:

**Background and Context:** Significant gastrointestinal (GI) symptoms are evident in many pediatric neurological conditions. We hypothesized that, in addition to central nervous system (CNS) effects, defects in the enteric nervous system (ENS) may underlie these GI symptoms in some neurodegenerative diseases. Revealing such defects would open up new opportunities for treating these life-limiting and debilitating symptoms.

**New Findings:** The enteric nervous system is significantly impacted in human CLN3 disease, a feature that is recapitulated in CLN3 mice. Progressive enteric neurodegeneration in these mice follows a similar time course to neuron loss in the brain, resulting in severe bowel distention.

Nevertheless, bowel distention and the majority of the pathology within the enteric nervous system can be mitigated via neonatal gene therapy.

**Limitations:** Our human data will need to be replicated in larger numbers of CLN3 cases, and methods will need to be developed to treat the human bowel, avoiding the risk of liver tumors.

**Impact:** These results reveal that a neurodegenerative disease previously thought to primarily affect the CNS, damages the bowel’s enteric nervous system and that ENS degeneration can be prevented in mice by gene therapy. These data provide a new perspective on this pediatric disorder and may have relevance to other pediatric neurologic diseases.

**Lay Summary:** The progressive loss of neurons in CLN3 disease is not confined to the brain but also occurs in the bowel enteric nervous system, contributing directly to GI dysfunction.

Neurodegeneration in the enteric nervous system can be prevented by treating the bowel with gene therapy.
