## Supporting Data for "Enteric nervous system degeneration in human and murine CLN3 disease, is ameliorated by gene therapy in mice"

### Sheet: Figure 2
FIGURE No.	DESCRIPTION
FIGURE 2B	Carmine Red Transit Time
	WT 6M	Cln3Δex7/8 6M	WT 12M	Cln3Δex7/8 12M	WT 18 M	Cln3Δex7/8 18M
	260	330	263.333	306.667	323.333	330
	360	193.333	270	360	300	300
	143.333	220	336.667	310	266.667	270
	190	200	340	360	313.333	356.667
	323.333	220	286.667	256.667	303.333	290
	253.333	226.667	263.333	283.333	310	306.667
	150	260	190	166.667	290	276.667
	153.333	133.333	116.667	203.333	240	323.333
	143.333	226.667	113.333	283.333	223.333	336.667
	170	240	150	190	300	246.667
	196.667	243.333	213.333	230	206.667	286.667
	266.667	190	180	210	210	260
	ANOVA summary
	F	3.713
	P value	0.0051
	P value summary	**
	Significant diff. among means (P < 0.05)?	Yes
	R squared	0.2195
	Bonferroni's multiple comparisons test	Mean Diff.	95.00% CI of diff.	Below threshold?	Summary	Adjusted P Value
	WT-3 vs. Cln3Δex7/8	-6.111	-79.53 to 67.30	No	ns	>0.9999
	WT-3 vs. WT-3 12M	-9.444	-82.86 to 63.97	No	ns	>0.9999
	WT-3 vs. Cln3Δex7/8 12M	-45.83	-119.2 to 27.58	No	ns	0.9241
	WT-3 vs. WT-3 18 M	-56.39	-129.8 to 17.03	No	ns	0.3352
	WT-3 vs. Cln3-/- 18M	-81.11	-154.5 to -7.696	Yes	*	0.0192
	Cln3Δex7/8 vs. WT-3 12M	-3.333	-76.75 to 70.08	No	ns	>0.9999
	Cln3Δex7/8 vs. Cln3Δex7/812M	-39.72	-113.1 to 33.69	No	ns	>0.9999
	Cln3Δex7/8 vs. WT-3 18 M	-50.28	-123.7 to 23.14	No	ns	0.6129
	Cln3Δex7/8 vs. Cln3Δex7/8 18M	-75	-148.4 to -1.585	Yes	*	0.0412
	WT-3 12M vs. Cln3Δex7/8 12M	-36.39	-109.8 to 37.03	No	ns	>0.9999
	WT-3 12M vs. WT-3 18 M	-46.94	-120.4 to 26.47	No	ns	0.8358
	WT-3 12M vs. Cln3Δex7/8 18M	-71.67	-145.1 to 1.749	No	ns	0.0617
	Cln3Δex7/8 12M vs. WT-3 18 M	-10.56	-83.97 to 62.86	No	ns	>0.9999
	Cln3Δex7/8 12M vs. Cln3Δex7/8 18M	-35.28	-108.7 to 38.14	No	ns	>0.9999
	WT-3 18 M vs. Cln3Δex7/8 18M	-24.72	-98.14 to 48.69	No	ns	>0.9999
FIGURE 2D	Colonic Bead Expulsion
	WT	Cln3Δex7/8
	940	1640
	1960	260
	580	2580
	880	320
	200	1540
	240	360
	220	440
	1540	660
	440	220
		180
		480
		1380
	Unpaired t test
	P value	0.8483
	P value summary	ns
	Significantly different (P < 0.05)?	No
	One- or two-tailed P value?	Two-tailed
	t, df	t=0.1939, df=19
FIGURE 2F	HUC/D
	Duodenum
	WT 12 mo	Cln3Δex7/8 12mo	WT 18mo	Cln3Δex7/8 18 mo
	158.6	110.5	163.6	89
	147.5	115.7	176.8	105.1
	159.8	107.5	202.4	96.6
	160.7	132.5	180.6	115.5
	169.7	139.2	190.1	112.7
	142.2	136.8	182.2	118.1
	ANOVA summary
	F	46.52
	P value	<0.0001
	P value summary	****
	Significant diff. among means (P < 0.05)?	Yes
	R squared	0.8746
	Bonferroni's multiple comparisons test	Mean Diff.	95.00% CI of diff.	Below threshold?	Summary	Adjusted P Value
	WT 12 mo vs. Cln3Δex7/8 12mo	32.72	12.06 to 53.38	Yes	***	0.001
	WT 12 mo vs. WT 18mo	-26.2	-46.86 to -5.539	Yes	**	0.0083
	WT 12 mo vs. Cln3Δex7/8 18 mo	50.25	29.59 to 70.91	Yes	****	<0.0001
	Cln3Δex7/8 12mo vs. WT 18mo	-58.92	-79.58 to -38.26	Yes	****	<0.0001
	Cln3Δex7/8 12mo vs. Cln3Δex7/8 18 mo	17.53	-3.127 to 38.19	No	ns	0.1318
	WT 18mo vs. Cln3Δex7/8 18 mo	76.45	55.79 to 97.11	Yes	****	<0.0001
	Ileum
	WT 12 mo	Cln3Δex7/8 12mo	WT 18mo	Cln3Δex7/8 18 mo
	194.8	180.8	211.1	137.8
	181.5	154.3	218	137.3
	194.6	148.2	252.5	127.3
	236	184.6	253	150.1
	224.9	174.2	247.3	147.5
	226	143.2	240.2	138.2
	ANOVA summary
	F	38.46
	P value	<0.0001
	P value summary	****
	Significant diff. among means (P < 0.05)?	Yes
	R squared	0.8523
	Bonferroni's multiple comparisons test	Mean Diff.	95.00% CI of diff.	Below threshold?	Summary	Adjusted P Value
	WT 12 mo vs. Cln3Δex7/8 12mo	45.42	16.15 to 74.69	Yes	**	0.0012
	WT 12 mo vs. WT 18mo	-27.38	-56.65 to 1.886	No	ns	0.076
	WT 12 mo vs. Cln3Δex7/8 18 mo	69.93	40.66 to 99.20	Yes	****	<0.0001
	Cln3Δex7/8 12mo vs. WT 18mo	-72.8	-102.1 to -43.53	Yes	****	<0.0001
	Cln3Δex7/8 12mo vs. Cln3Δex7/8 18 mo	24.52	-4.752 to 53.79	No	ns	0.1412
	WT 18mo vs. Cln3Δex7/8 18 mo	97.32	68.05 to 126.6	Yes	****	<0.0001
	Colon
	WT 12 mo	Cln3Δex7/8 12mo	WT 18mo	Cln3Δex7/8 18 mo
	345.3	262.7	249	197.2
	315.5	248.5	282.1	165.4
	428.2	222.7	369.9	179.9
	447.1	236.9	320.7	160.7
	358.1	306.5	405.9	161.2
	486.2	283.3	337	160.5
	ANOVA summary
	F	25.09
	P value	<0.0001
	P value summary	****
	Significant diff. among means (P < 0.05)?	Yes
	R squared	0.7901
	Bonferroni's multiple comparisons test	Mean Diff.	95.00% CI of diff.	Below threshold?	Summary	Adjusted P Value
	WT 12 mo vs. Cln3Δex7/8 12mo	136.6	56.96 to 216.3	Yes	***	0.0004
	WT 12 mo vs. WT 18mo	69.3	-10.37 to 149.0	No	ns	0.1154
	WT 12 mo vs. Cln3Δex7/8 18 mo	225.9	146.2 to 305.6	Yes	****	<0.0001
	Cln3Δex7/8 12mo vs. WT 18mo	-67.33	-147.0 to 12.34	No	ns	0.1347
	Cln3Δex7/8 12mo vs. Cln3Δex7/8 18 mo	89.28	9.611 to 169.0	Yes	*	0.0225
	WT 18mo vs. Cln3Δex7/8 18 mo	156.6	76.94 to 236.3	Yes	****	<0.0001
FIGURE 2G	S100B
	Duodenum
	WT 12 mo	Cln3Δex7/8 12mo	WT 18mo	Cln3Δex7/8 18 mo
	158.3	141.8	160.7	129.2
	158.8	144.4	171.4	147.9
	177.8	169.9	176.3	124
	169.5	153.6	187.9	128.5
	194.3	148.4	197.2	154.6
	147.7	166.4	173	147.7
	ANOVA summary
	F	9.287
	P value	0.0005
	P value summary	***
	Significant diff. among means (P < 0.05)?	Yes
	R squared	0.5821
	Bonferroni's multiple comparisons test	Mean Diff.	95.00% CI of diff.	Below threshold?	Summary	Adjusted P Value
	WT 12 mo vs. Cln3Δex7/8 12mo	13.65	-9.414 to 36.71	No	ns	0.5917
	WT 12 mo vs. WT 18mo	-10.02	-33.08 to 13.05	No	ns	>0.9999
	WT 12 mo vs. Cln3Δex7/8 18 mo	29.08	6.019 to 52.15	Yes	**	0.0087
	Cln3Δex7/8 12mo vs. WT 18mo	-23.67	-46.73 to -0.6022	Yes	*	0.0421
	Cln3Δex7/8 12mo vs. Cln3Δex7/8 18 mo	15.43	-7.631 to 38.50	No	ns	0.3855
	WT 18mo vs. Cln3Δex7/8 18 mo	39.1	16.04 to 62.16	Yes	***	0.0004
	Ileum
	WT 12 mo	Cln3Δex7/8 12mo	WT 18mo	Cln3Δex7/8 18 mo
	200.9	188.6	218.2	178
	181.1	170.2	228.9	193.8
	205.2	165.7	243.8	188.2
	206.9	188.4	247.6	189.1
	231.7	195.3	251.6	188.2
	246.4	193.8	245.4	183
	ANOVA summary
	F	17.91
	P value	<0.0001
	P value summary	****
	Significant diff. among means (P < 0.05)?	Yes
	R squared	0.7287
	Bonferroni's multiple comparisons test	Mean Diff.	95.00% CI of diff.	Below threshold?	Summary	Adjusted P Value
	WT 12 mo vs. Cln3Δex7/8 12mo	28.37	3.041 to 53.69	Yes	*	0.0225
	WT 12 mo vs. WT 18mo	-27.22	-52.54 to -1.891	Yes	*	0.0305
	WT 12 mo vs. Cln3Δex7/8 18 mo	25.32	-0.009455 to 50.64	No	ns	0.0501
	Cln3Δex7/8 12mo vs. WT 18mo	-55.58	-80.91 to -30.26	Yes	****	<0.0001
	Cln3Δex7/8 12mo vs. Cln3Δex7/8 18 mo	-3.05	-28.38 to 22.28	No	ns	>0.9999
	WT 18mo vs. Cln3Δex7/8 18 mo	52.53	27.21 to 77.86	Yes	****	<0.0001
	Colon
	WT 12 mo	Cln3Δex7/8 12mo	WT 18mo	Cln3Δex7/8 18 mo
	347	360.2	252.1	186.7
	318.1	390.8	276.4	200
	458.5	316.9	353.8	235
	432.7	356.7	303.7	169.7
	344.6	362.6	389.3	204
	445.2	347.7	351.7	227.7
	ANOVA summary
	F	20.71
	P value	<0.0001
	P value summary	****
	Significant diff. among means (P < 0.05)?	Yes
	R squared	0.7565
	Bonferroni's multiple comparisons test	Mean Diff.	95.00% CI of diff.	Below threshold?	Summary	Adjusted P Value
	WT 12 mo vs. Cln3Δex7/8 12mo	35.2	-38.70 to 109.1	No	ns	>0.9999
	WT 12 mo vs. WT 18mo	69.85	-4.046 to 143.7	No	ns	0.0714
	WT 12 mo vs. Cln3Δex7/8 18 mo	187.2	113.3 to 261.1	Yes	****	<0.0001
	Cln3Δex7/8 12mo vs. WT 18mo	34.65	-39.25 to 108.5	No	ns	>0.9999
	Cln3Δex7/8 12mo vs. Cln3Δex7/8 18 mo	152	78.07 to 225.9	Yes	****	<0.0001
	WT 18mo vs. Cln3Δex7/8 18 mo	117.3	43.42 to 191.2	Yes	***	0.0009

### Sheet: Figure 3
FIGURE No.	DESCRIPTION
FIGURE 3A	Carmine Red Transit Time
	WT	Cln3Δex7/8 12 mo	Cln3Δex7/8 AAV9 12mo
	263.333	306.667	263.333
	270	360	230
	336.667	310	260
	340	360	216.667
	286.667	256.667	216.667
	263.333	283.333	213.333
	190	166.667	146.667
	116.667	203.333	183.333
	113.333	283.333	213.333
	150	190	146.667
	213.333	230	143.333
	180	210	163.333
	ANOVA summary
	F	3.023
	P value	0.0623
	P value summary	ns
	Significant diff. among means (P < 0.05)?	No
	R squared	0.1548
	Bonferroni's multiple comparisons test	Mean Diff.	95.00% CI of diff.	Below threshold?	Summary	Adjusted P Value
	WT vs. Cln3Δex7/8 AAV9 12mo	27.22	-38.26 to 92.70	No	ns	0.9059
	WT vs. Cln3Δex7/8 12 mo	-36.39	-101.9 to 29.09	No	ns	0.511
	Cln3Δex7/8 AAV9 12mo vs. Cln3Δex7/8 12 mo	-63.61	-129.1 to 1.867	No	ns	0.0592
	WT	Cln3Δex7/8 18 mo	Cln3Δex7/8 AAV9 18 mo
	323.333	330	313.333
	300	300	270
	266.667	270	220
	313.333	356.667	320
	303.333	290	323.333
	310	306.667	360
	290	276.667	250
	240	323.333	293.333
	223.333	336.667	300
	ANOVA summary
	F	1.08
	P value	0.3556
	P value summary	ns
	Significant diff. among means (P < 0.05)?	No
	R squared	0.08256
	Bonferroni's multiple comparisons test	Mean Diff.	95.00% CI of diff.	Below threshold?	Summary	Adjusted P Value
	WT vs. Cln3Δex7/8 AAV9 18 mo	-8.889	-52.23 to 34.45	No	ns	>0.9999
	WT vs. Cln3Δex7/8 18 mo	-24.44	-67.78 to 18.89	No	ns	0.4786
	Cln3Δex7/8 AAV9 18 mo vs. Cln3Δex7/8 18 mo	-15.56	-58.89 to 27.78	No	ns	>0.9999
FIGURE 3C	HUC/D
	Duodenum
	WT	Cln3Δex7/8	Cln3Δex7/8 AAV9
	163.6	89	175.9
	176.8	105.1	147.7
	202.4	96.6	141.5
	180.6	115.5	125.4
	190.1	112.7	128
	182.2	118.1	136.3
			123.6
			156.4
	ANOVA summary
	F	39.94
	P value	<0.0001
	P value summary	****
	Significant diff. among means (P < 0.05)?	Yes
	R squared	0.8245
	Bonferroni's multiple comparisons test	Mean Diff.	95.00% CI of diff.	Below threshold?	Summary	Adjusted P Value
	WT vs. Cln3Δex7/8	76.45	53.72 to 99.18	Yes	****	<0.0001
	WT vs. Cln3Δex7/8 AAV9	40.77	19.50 to 62.03	Yes	***	0.0003
	Cln3Δex7/8 vs. Cln3Δex7/8 AAV9	-35.68	-56.95 to -14.42	Yes	**	0.001
	Ileum
	WT	Cln3Δex7/8	Cln3Δex7/8 AAV9
	211.1	137.8	208.8
	218	137.3	154.3
	252.5	127.3	170.2
	253	150.1	186.7
	247.3	147.5	181.1
	240.2	138.2	216.8
			196.2
			210.2
	ANOVA summary
	F	46.03
	P value	<0.0001
	P value summary	****
	Significant diff. among means (P < 0.05)?	Yes
	R squared	0.8441
	Bonferroni's multiple comparisons test	Mean Diff.	95.00% CI of diff.	Below threshold?	Summary	Adjusted P Value
	WT vs. Cln3Δex7/8	97.32	70.38 to 124.3	Yes	****	<0.0001
	WT vs. Cln3Δex7/8 AAV9	46.48	21.28 to 71.68	Yes	***	0.0004
	Cln3Δex7/8 vs. Cln3Δex7/8 AAV9	-50.84	-76.04 to -25.64	Yes	***	0.0002
	Colon
	WT	Cln3Δex7/8	Cln3Δex7/8 AAV9
	249	197.2	195.5
	282.1	165.4	286.6
	369.9	179.9	210.4
	320.7	160.7	204.3
	405.9	161.2	243.3
	337	160.5	271.2
			253.5
			245.9
	ANOVA summary
	F	25.29
	P value	<0.0001
	P value summary	****
	Significant diff. among means (P < 0.05)?	Yes
	R squared	0.7484
	Bonferroni's multiple comparisons test	Mean Diff.	95.00% CI of diff.	Below threshold?	Summary	Adjusted P Value
	WT vs. Cln3Δex7/8	156.6	97.94 to 215.3	Yes	****	<0.0001
	WT vs. Cln3Δex7/8 AAV9	88.6	33.71 to 143.5	Yes	**	0.0015
	Cln3Δex7/8 vs. Cln3Δex7/8 AAV9	-68.02	-122.9 to -13.14	Yes	*	0.013
	S100B
	Duodenum
	WT	Cln3Δex7/8	Cln3Δex7/8 AAV9
	160.7	129.2	197.9
	171.4	147.9	169
	176.3	124	168.8
	187.9	128.5	131.6
	197.2	154.6	144.6
	173	147.7	135.1
			141.3
			156.2
	ANOVA summary
	F	7.653
	P value	0.0043
	P value summary	**
	Significant diff. among means (P < 0.05)?	Yes
	R squared	0.4738
	Bonferroni's multiple comparisons test	Mean Diff.	95.00% CI of diff.	Below threshold?	Summary	Adjusted P Value
	WT vs. Cln3Δex7/8	39.1	12.47 to 65.73	Yes	**	0.0035
	WT vs. Cln3Δex7/8 AAV9	22.19	-2.723 to 47.10	No	ns	0.0906
	Cln3Δex7/8 vs. Cln3Δex7/8 AAV9	-16.91	-41.82 to 7.998	No	ns	0.2676
	Ileum
	WT	Cln3Δex7/8	Cln3Δex7/8 AAV9
	218.2	178	218
	228.9	193.8	203.6
	243.8	188.2	215.9
	247.6	189.1	207.8
	251.6	188.2	209.9
	245.4	183	236.2
			243.3
			245.2
	ANOVA summary
	F	25.43
	P value	<0.0001
	P value summary	****
	Significant diff. among means (P < 0.05)?	Yes
	R squared	0.7495
	Bonferroni's multiple comparisons test	Mean Diff.	95.00% CI of diff.	Below threshold?	Summary	Adjusted P Value
	WT vs. Cln3Δex7/8	52.53	32.47 to 72.60	Yes	****	<0.0001
	WT vs. Cln3Δex7/8 AAV9	16.76	-2.006 to 35.53	No	ns	0.0894
	Cln3Δex7/8 vs. Cln3Δex7/8 AAV9	-35.77	-54.54 to -17.00	Yes	***	0.0003
	Colon
	WT	Cln3Δex7/8	Cln3Δex7/8 AAV9
	252.1	186.7	228.4
	276.4	200	272.7
	353.8	235	249.5
	303.7	169.7	268.4
	389.3	204	275.5
	351.7	227.7	283.3
			287.1
			275.3
	ANOVA summary
	F	18.17
	P value	<0.0001
	P value summary	****
	Significant diff. among means (P < 0.05)?	Yes
	R squared	0.6813
	Bonferroni's multiple comparisons test	Mean Diff.	95.00% CI of diff.	Below threshold?	Summary	Adjusted P Value
	WT vs. Cln3Δex7/8	117.3	65.57 to 169.1	Yes	****	<0.0001
	WT vs. Cln3Δex7/8 AAV9	53.64	5.238 to 102.0	Yes	*	0.0273
	Cln3Δex7/8 vs. Cln3Δex7/8 AAV9	-63.68	-112.1 to -15.27	Yes	**	0.0084

### Sheet: Figure S1
FIGURE No.	DESCRIPTION
FIGURE S1B	HUC/D
	Duodenum
	WT	Cln3Δex7/8
	200.473	223.432
	181.065	224.852
	177.988	146.982
	191.953	180.355
	191.479	153.846
	164.734	183.669
	Unpaired t test
	P value	0.9513
	P value summary	ns
	Significantly different (P < 0.05)?	No
	One- or two-tailed P value?	Two-tailed
	t, df	t=0.06257, df=10
	Ileum
	WT	Cln3Δex7/8
	288.994	330.651
	308.166	295.621
	294.201	262.485
	256.805	235.503
	245.207	237.87
	240.473	278.107
	Unpaired t test
	P value	0.956
	P value summary	ns
	Significantly different (P < 0.05)?	No
	One- or two-tailed P value?	Two-tailed
	t, df	t=0.05655, df=10
	Colon
	WT	Cln3Δex7/8
	526.864	872.426
	462.722	1000
	784.852	807.811
	438.58	355.03
	477.633	492.308
	466.746	419.408
	Unpaired t test
	P value	0.3058
	P value summary	ns
	Significantly different (P < 0.05)?	No
	One- or two-tailed P value?	Two-tailed
	t, df	t=1.079, df=10

### Sheet: Figure S2
FIGURE No.	DESCRIPTION
FIGURE S2 C	HUC/D
	Duodenum
	WT	Cln3Δex7/8	Cln3Δex7/8 AAV9
	158.6	110.5	127.1
	147.5	115.7	119.3
	159.8	107.5	130.4
	160.7	132.5
	169.7	139.2
	142.2	136.8
	ANOVA summary
	F	14.39
	P value	0.0006
	P value summary	***
	Significant diff. among means (P < 0.05)?	Yes
	R squared	0.7058
	Bonferroni's multiple comparisons test	Mean Diff.	95.00% CI of diff.	Below threshold?	Summary	Adjusted P Value
	WT vs. Cln3Δex7/8	32.72	14.49 to 50.94	Yes	***	0.0009
	WT vs. Cln3Δex7/8 AAV9	30.82	8.497 to 53.14	Yes	**	0.0071
	Cln3Δex7/8 vs. Cln3Δex7/8 AAV9	-1.9	-24.22 to 20.42	No	ns	>0.9999
	Ileum
	WT	Cln3Δex7/8	Cln3Δex7/8 AAV9
	194.8	180.8	195.3
	181.5	154.3	165.7
	194.6	148.2	169
	236	184.6
	224.9	174.2
	226	143.2
	ANOVA summary
	F	8.499
	P value	0.005
	P value summary	**
	Significant diff. among means (P < 0.05)?	Yes
	R squared	0.5862
	Bonferroni's multiple comparisons test	Mean Diff.	95.00% CI of diff.	Below threshold?	Summary	Adjusted P Value
	WT vs. Cln3Δex7/8	45.42	14.18 to 76.65	Yes	**	0.0049
	WT vs. Cln3Δex7/8 AAV9	32.97	-5.290 to 71.22	No	ns	0.1014
	Cln3Δex7/8 vs. Cln3Δex7/8 AAV9	-12.45	-50.71 to 25.81	No	ns	>0.9999
	Colon
	WT	Cln3Δex7/8	Cln3Δex7/8 AAV9
	345.3	262.7	292.8
	315.5	248.5	408.3
	428.2	222.7	378.7
	447.1	236.9
	358.1	306.5
	486.2	283.3
	ANOVA summary
	F	10.23
	P value	0.0025
	P value summary	**
	Significant diff. among means (P < 0.05)?	Yes
	R squared	0.6304
	Bonferroni's multiple comparisons test	Mean Diff.	95.00% CI of diff.	Below threshold?	Summary	Adjusted P Value
	WT vs. Cln3Δex7/8	136.6	50.92 to 222.3	Yes	**	0.0025
	WT vs. Cln3Δex7/8 AAV9	36.8	-68.18 to 141.8	No	ns	>0.9999
	Cln3Δex7/8 vs. Cln3Δex7/8 AAV9	-99.83	-204.8 to 5.145	No	ns	0.0643
	S100B
	Duodenum
	WT	Cln3Δex7/8	Cln3Δex7/8 AAV9
	158.3	141.8	153.8
	158.8	144.4	147.7
	177.8	169.9	155
	169.5	153.6
	194.3	148.4
	147.7	166.4
	ANOVA summary
	F	2.131
	P value	0.1614
	P value summary	ns
	Significant diff. among means (P < 0.05)?	No
	R squared	0.2621
	Bonferroni's multiple comparisons test	Mean Diff.	95.00% CI of diff.	Below threshold?	Summary	Adjusted P Value
	WT vs. Cln3Δex7/8	13.65	-7.528 to 34.83	No	ns	0.2954
	WT vs. Cln3Δex7/8 AAV9	15.57	-10.37 to 41.50	No	ns	0.3635
	Cln3Δex7/8 vs. Cln3Δex7/8 AAV9	1.917	-24.02 to 27.85	No	ns	>0.9999
	Ileum
	WT	Cln3Δex7/8	Cln3Δex7/8 AAV9
	200.9	188.6	230.3
	181.1	170.2	204.5
	205.2	165.7	206.2
	206.9	188.4
	231.7	195.3
	246.4	193.8
	ANOVA summary
	F	4.606
	P value	0.0328
	P value summary	*
	Significant diff. among means (P < 0.05)?	Yes
	R squared	0.4343
	Bonferroni's multiple comparisons test	Mean Diff.	95.00% CI of diff.	Below threshold?	Summary	Adjusted P Value
	WT vs. Cln3Δex7/8	28.37	-0.6632 to 57.40	No	ns	0.0562
	WT vs. Cln3Δex7/8 AAV9	-1.633	-37.19 to 33.92	No	ns	>0.9999
	Cln3Δex7/8 vs. Cln3Δex7/8 AAV9	-30	-65.55 to 5.554	No	ns	0.1111
	Colon
	WT	Cln3Δex7/8	Cln3Δex7/8 AAV9
	347	360.2	371.1
	318.1	390.8	420.8
	458.5	316.9	399.1
	432.7	356.7
	344.6	362.6
	445.2	347.7
	ANOVA summary
	F	1.332
	P value	0.3002
	P value summary	ns
	Significant diff. among means (P < 0.05)?	No
	R squared	0.1817
	Bonferroni's multiple comparisons test	Mean Diff.	95.00% CI of diff.	Below threshold?	Summary	Adjusted P Value
	WT vs. Cln3Δex7/8	35.2	-34.67 to 105.1	No	ns	0.5602
	WT vs. Cln3Δex7/8 AAV9	-5.983	-91.55 to 79.59	No	ns	>0.9999
	Cln3Δex7/8 vs. Cln3Δex7/8 AAV9	-41.18	-126.8 to 44.39	No	ns	0.6174
